# CCLA: an accurate method and web server for cancer cell line authentication using gene expression profiles

**DOI:** 10.1101/858456

**Authors:** Qiong Zhang, Mei Luo, Chun-Jie Liu, An-Yuan Guo

## Abstract

Cancer cell lines (CCLs) as important model systems play critical roles in cancer researches. The misidentification and contamination of CCLs are serious problems, leading to unreliable results and waste of resources. Current methods for CCL authentication are mainly based on the CCL-specific genetic polymorphisms, whereas no method is available for CCL authentication using gene expression profiles. Here, we developed a novel method and homonymic web server (CCLA, Cancer Cell Line Authentication, http://bioinfo.life.hust.edu.cn/web/CCLA/) to authenticate 1,291 human CCLs of 28 tissues using gene expression profiles. CCLA curated CCL-specific gene signatures and employed machine learning methods to measure overall similarities and distances between the query sample and each reference CCL. CCLA showed an excellent speed advantage and high accuracy with a top 1 accuracy of 96.58% or 92.15% (top 3 accuracy of 100% or 95.11%) for microarray or RNA-Seq validation data (719 samples, 461 CCLs), respectively. To the best of our knowledge, CCLA is the first approach to authenticate CCLs based on gene expression. Users can freely and conveniently authenticate CCLs using gene expression profiles or NCBI GEO accession on CCLA website.
