## Supplementary Table S2 for "CCLA: an accurate method and web server for cancer cell line authentication using gene expression profiles"

### Sheet: Sheet1
all samples accuracy
tissues	top1.CCLS	top1.samples	top1.c_samples	top1.c_CCLS	top1.sam_accuracy	top1.CCLS_accuracy	top3.CCLS	top3.samples	top3.c_samples	top3.c_CCLS	top3.sam_accuracy	top3.CCLS_accuracy	top5.CCLS	top5.samples	top5.c_samples	top5.c_CCLS	top5.sam_accuracy	top5.CCLS_accuracy
adrenal_gland	1	1	1	1	1	1	1	1	1	1	1	1	1	1	1	1	1	1
stomach	2	1	1	1	1	0.5	2	1	1	1	1	0.5	2	2	2	2	1	1
skin	2	2	2	2	1	1	2	2	2	2	1	1	2	2	2	2	1	1
thyroid_gland	2	2	1	1	0.5	0.5	2	2	1	1	0.5	0.5	2	2	1	1	0.5	0.5
pancreas	2	2	1	1	0.5	0.5	2	2	1	1	0.5	0.5	2	2	2	2	1	1
soft_tissue	3	3	3	3	1	1	3	3	3	3	1	1	3	3	3	3	1	1
urinary_bladder	3	3	2	2	0.666667	0.666667	3	3	2	2	0.666667	0.666667	3	3	2	2	0.666667	0.666667
bone_tissue	5	6	5	5	0.833333	1	5	6	6	5	1	1	5	6	6	5	1	1
upper_aerodigestive_tract	7	7	5	5	0.714286	0.714286	7	7	6	6	0.857143	0.857143	7	7	6	6	0.857143	0.857143
esophagus	14	14	12	12	0.857143	0.857143	14	14	12	12	0.857143	0.857143	14	14	12	12	0.857143	0.857143
liver	16	17	16	15	0.941176	0.9375	16	17	17	16	1	1	16	17	17	16	1	1
ovary	6	17	16	5	0.941176	0.833333	6	17	16	5	0.941176	0.833333	6	17	16	5	0.941176	0.833333
kidney	15	24	22	13	0.916667	0.866667	15	24	23	14	0.958333	0.933333	15	24	24	15	1	1
brain	34	36	35	33	0.972222	0.970588	34	36	36	34	1	1	34	36	36	34	1	1
Uterus	7	37	36	7	0.972973	1	7	37	37	7	1	1	7	37	37	7	1	1
prostate_gland	3	61	58	3	0.95082	1	3	61	61	3	1	1	3	61	61	3	1	1
breast	62	81	76	59	0.938272	0.951613	62	81	79	61	0.975309	0.983871	62	81	80	61	0.987654	0.983871
hematopoietic_system	79	100	86	68	0.86	0.860759	79	100	90	71	0.9	0.898734	79	100	94	74	0.94	0.936709
intestine	56	147	140	54	0.952381	0.964286	56	147	143	55	0.972789	0.982143	56	147	146	56	0.993197	1
lung	143	157	151	137	0.961783	0.958042	143	157	153	139	0.974522	0.972028	143	157	153	139	0.974522	0.972028
n >10 sample accuracy
tissues	top1.CCLS	top1.samples	top1.c_samples	top1.c_CCLS	top1.sam_accuracy	top1.CCLS_accuracy	top3.CCLS	top3.samples	top3.c_samples	top3.c_CCLS	top3.sam_accuracy	top3.CCLS_accuracy	top5.CCLS	top5.samples	top5.c_samples	top5.c_CCLS	top5.sam_accuracy	top5.CCLS_accuracy
esophagus	14	14	12	12	0.857143	0.857143	14	14	12	12	0.857143	0.857143	14	14	12	12	0.857143	0.857143
liver	16	17	16	15	0.941176	0.9375	16	17	17	16	1	1	16	17	17	16	1	1
ovary	6	17	16	5	0.941176	0.833333	6	17	16	5	0.941176	0.833333	6	17	16	5	0.941176	0.833333
kidney	15	24	22	13	0.916667	0.866667	15	24	23	14	0.958333	0.933333	15	24	24	15	1	1
brain	34	36	35	33	0.972222	0.970588	34	36	36	34	1	1	34	36	36	34	1	1
Uterus	7	37	36	7	0.972973	1	7	37	37	7	1	1	7	37	37	7	1	1
prostate_gland	3	61	58	3	0.95082	1	3	61	61	3	1	1	3	61	61	3	1	1
breast	62	81	76	59	0.938272	0.951613	62	81	79	61	0.975309	0.983871	62	81	80	61	0.987654	0.983871
hematopoietic_system	79	100	86	68	0.86	0.860759	79	100	90	71	0.9	0.898734	79	100	94	74	0.94	0.936709
intestine	56	147	140	54	0.952381	0.964286	56	147	143	55	0.972789	0.982143	56	147	146	56	0.993197	1
lung	143	157	151	137	0.961783	0.958042	143	157	153	139	0.974522	0.972028	143	157	153	139	0.974522	0.972028
