## Supplementary Table S3 for "CCLA: an accurate method and web server for cancer cell line authentication using gene expression profiles"

### Sheet: GSE128624 MDA-MB-435
The authentication results of CCLA for samples in the GSE128624 datasets
Data source	Sample_name	Cell_line	Predict_cell_line	Tissue	Predict_tissue	Disease	Predict_disease
GSE128624	GSM3681239	MDA-MB-435	MDA-MB-435S	skin	skin	amelanotic_melanoma	amelanotic_melanoma
	GSM3681240	MDA-MB-435	MDA-MB-435S	skin	skin	amelanotic_melanoma	amelanotic_melanoma
	GSM3681241	MDA-MB-435	MDA-MB-435S	skin	skin	amelanotic_melanoma	amelanotic_melanoma
	GSM3681242	MDA-MB-435	MDA-MB-435S	skin	skin	amelanotic_melanoma	amelanotic_melanoma
	GSM3681243	MDA-MB-435	MDA-MB-435S	skin	skin	amelanotic_melanoma	amelanotic_melanoma
	GSM3681244	MDA-MB-435	MDA-MB-435S	skin	skin	amelanotic_melanoma	amelanotic_melanoma
	GSM3681245	MDA-MB-435	MDA-MB-435S	skin	skin	amelanotic_melanoma	amelanotic_melanoma
	GSM3681246	MDA-MB-435	MDA-MB-435S	skin	skin	amelanotic_melanoma	amelanotic_melanoma
The top 5 list of CCLA outcomes for GSE128624 dataset
Data source	Sample_name	Cell_line	Predict_top_5_cell_lines	Tissue	Predict_tissue	Disease	Predict_disease
GSE128624	GSM3681239	MDA-MB-435	MDA-MB-435S	skin	skin	amelanotic_melanoma	amelanotic_melanoma
		MDA-MB-435	SH-4	skin	skin	amelanotic_melanoma	melanoma
		MDA-MB-435	SK-MEL-30	skin	skin	amelanotic_melanoma	cutaneous_melanoma
		MDA-MB-435	IPC-298	skin	skin	amelanotic_melanoma	cutaneous_melanoma
		MDA-MB-435	Mel JuSo	skin	skin	amelanotic_melanoma	cutaneous_melanoma
	GSM3681240	MDA-MB-435	MDA-MB-435S	skin	skin	amelanotic_melanoma	amelanotic_melanoma
		MDA-MB-435	SH-4	skin	skin	amelanotic_melanoma	melanoma
		MDA-MB-435	IPC-298	skin	skin	amelanotic_melanoma	cutaneous_melanoma
		MDA-MB-435	SK-MEL-30	skin	skin	amelanotic_melanoma	cutaneous_melanoma
		MDA-MB-435	Mel JuSo	skin	skin	amelanotic_melanoma	cutaneous_melanoma
	GSM3681241	MDA-MB-435	MDA-MB-435S	skin	skin	amelanotic_melanoma	amelanotic_melanoma
		MDA-MB-435	Mel JuSo	skin	skin	amelanotic_melanoma	cutaneous_melanoma
		MDA-MB-435	SH-4	skin	skin	amelanotic_melanoma	melanoma
		MDA-MB-435	IPC-298	skin	skin	amelanotic_melanoma	cutaneous_melanoma
		MDA-MB-435	SK-MEL-30	skin	skin	amelanotic_melanoma	cutaneous_melanoma
	GSM3681242	MDA-MB-436	MDA-MB-435S	skin	skin	amelanotic_melanoma	amelanotic_melanoma
		MDA-MB-437	SK-MEL-30	skin	skin	amelanotic_melanoma	cutaneous_melanoma
		MDA-MB-438	SH-4	skin	skin	amelanotic_melanoma	melanoma
		MDA-MB-439	Mel JuSo	skin	skin	amelanotic_melanoma	cutaneous_melanoma
		MDA-MB-440	COLO 741	skin	skin	amelanotic_melanoma	Melanoma
	GSM3681243	MDA-MB-441	MDA-MB-435S	skin	skin	amelanotic_melanoma	amelanotic_melanoma
		MDA-MB-442	SH-4	skin	skin	amelanotic_melanoma	melanoma
		MDA-MB-443	SK-MEL-30	skin	skin	amelanotic_melanoma	cutaneous_melanoma
		MDA-MB-444	IPC-298	skin	skin	amelanotic_melanoma	cutaneous_melanoma
		MDA-MB-445	SK-MEL-3	skin	skin	amelanotic_melanoma	melanoma
	GSM3681244	MDA-MB-446	MDA-MB-435S	skin	skin	amelanotic_melanoma	amelanotic_melanoma
		MDA-MB-447	Hs 944.T	skin	skin	amelanotic_melanoma	cutaneous_melanoma
		MDA-MB-448	Mel JuSo	skin	skin	amelanotic_melanoma	cutaneous_melanoma
		MDA-MB-449	A2058	skin	skin	amelanotic_melanoma	amelanotic_melanoma
		MDA-MB-450	IPC-298	skin	skin	amelanotic_melanoma	cutaneous_melanoma
	GSM3681245	MDA-MB-451	MDA-MB-435S	skin	skin	amelanotic_melanoma	amelanotic_melanoma
		MDA-MB-452	SH-4	skin	skin	amelanotic_melanoma	melanoma
		MDA-MB-453	SK-MEL-30	skin	skin	amelanotic_melanoma	cutaneous_melanoma
		MDA-MB-454	Mel JuSo	skin	skin	amelanotic_melanoma	cutaneous_melanoma
		MDA-MB-455	IPC-298	skin	skin	amelanotic_melanoma	cutaneous_melanoma
	GSM3681246	MDA-MB-456	MDA-MB-435S	skin	skin	amelanotic_melanoma	amelanotic_melanoma
		MDA-MB-457	SK-MEL-30	skin	skin	amelanotic_melanoma	cutaneous_melanoma
		MDA-MB-458	SH-4	skin	skin	amelanotic_melanoma	melanoma
		MDA-MB-459	IPC-298	skin	skin	amelanotic_melanoma	cutaneous_melanoma
		MDA-MB-460	Mel JuSo	skin	skin	amelanotic_melanoma	cutaneous_melanoma
