## Supplementary Table S5 for "CCLA: an accurate method and web server for cancer cell line authentication using gene expression profiles"

### Sheet: Sheet1
Samplename	Predict_cell_line	Predict_disease	Tissue	Results
SRR073723_22Rv1	22Rv1	prostate_carcinoma	prostate	right
SRR073724_22Rv1	LNCAPCLONEFGC	prostate_carcinoma	prostate	wrong
SRR073728_DU145	CADOES1	Ewing_sarcoma	bone	wrong
SRR073729_DU145	CADOES1	Ewing_sarcoma	bone	wrong
SRR073730_DU145	SBC5	small_cell_lung_carcinoma	lung	wrong
SRR073731_DU145	OC314	ovarian_serous_adenocarcinoma	ovary	wrong
SRR073732_DU145	OC314	ovarian_serous_adenocarcinoma	ovary	wrong
SRR073733_DU145	OC314	ovarian_serous_adenocarcinoma	ovary	wrong
SRR073734_DU145	OC314	ovarian_serous_adenocarcinoma	ovary	wrong
SRR073735_DU145	OC314	ovarian_serous_adenocarcinoma	ovary	wrong
SRR073736_DU145	OC314	ovarian_serous_adenocarcinoma	ovary	wrong
SRR073737_DU145	SNU668	signet_ring_cell_gastric_adenocarcinoma	stomach	wrong
SRR073739_LNCaP	LNCAPCLONEFGC	prostate_carcinoma	prostate	wrong
SRR073740_LNCaP	LNCAPCLONEFGC	prostate_carcinoma	prostate	wrong
SRR073741_LNCaP	LNCAPCLONEFGC	prostate_carcinoma	prostate	wrong
SRR073742_LNCaP	LNCAPCLONEFGC	prostate_carcinoma	prostate	wrong
SRR073743_LNCaP	LNCAPCLONEFGC	prostate_carcinoma	prostate	wrong
SRR073744_LNCaP	LNCAPCLONEFGC	prostate_carcinoma	prostate	wrong
SRR073745_LNCaP	LNCAPCLONEFGC	prostate_carcinoma	prostate	wrong
SRR073746_LNCaP	LNCAPCLONEFGC	prostate_carcinoma	prostate	wrong
SRR073747_LNCaP	LNCAPCLONEFGC	prostate_carcinoma	prostate	wrong
SRR073748_LNCaP	LNCAPCLONEFGC	prostate_carcinoma	prostate	wrong
SRR073749_LNCaP	LNCAPCLONEFGC	prostate_carcinoma	prostate	wrong
SRR073750_MDAPca2b	LNCAPCLONEFGC	prostate_carcinoma	prostate	wrong
SRR073751_NCIH660	NCIH660	prostate_carcinoma	prostate	right
SRR073752_PC3	EFO27	ovarian_mucinous_adenocarcinoma	ovary	wrong
SRR073753_PC3	EFO27	ovarian_mucinous_adenocarcinoma	ovary	wrong
SRR073769_VCaP	VCAP	prostate_carcinoma	prostate	right
SRR073770_VCaP	VCAP	prostate_carcinoma	prostate	right
SRR073771_VCaP	VCAP	prostate_carcinoma	prostate	right
SRR073772_VCaP	VCAP	prostate_carcinoma	prostate	right
SRR073773_VCaP	VCAP	prostate_carcinoma	prostate	right
SRR073774_VCaP	VCAP	prostate_carcinoma	prostate	right
SRR073775_VCaP	VCAP	prostate_carcinoma	prostate	right
SRR073776_VCaP	VCAP	prostate_carcinoma	prostate	right
SRR073777_VCaP	VCAP	prostate_carcinoma	prostate	right
SRR073778_VCaP	VCAP	prostate_carcinoma	prostate	right
SRR834940_Farage	WSUDLCL2	diffuse_large_Bcell_lymphoma	haematopoietic_and_lymphoid_tissue	wrong
SRR834941_Farage	WSUDLCL2	diffuse_large_Bcell_lymphoma	haematopoietic_and_lymphoid_tissue	wrong
SRR834943_Farage	SUDHL10	diffuse_large_Bcell_lymphoma	haematopoietic_and_lymphoid_tissue	wrong
SRR834942_Farage	WSUDLCL2	diffuse_large_Bcell_lymphoma	haematopoietic_and_lymphoid_tissue	wrong
SRR834944_SUDHL5	KARPAS422	diffuse_large_Bcell_lymphoma	haematopoietic_and_lymphoid_tissue	wrong
SRR834945_SUDHL5	KARPAS422	diffuse_large_Bcell_lymphoma	haematopoietic_and_lymphoid_tissue	wrong
SRR834946_SUDHL5	KARPAS422	diffuse_large_Bcell_lymphoma	haematopoietic_and_lymphoid_tissue	wrong
SRR834947_SUDHL5	WSUDLCL2	diffuse_large_Bcell_lymphoma	haematopoietic_and_lymphoid_tissue	wrong
SRR834952_WSUDLCL2	WSUDLCL2	diffuse_large_Bcell_lymphoma	haematopoietic_and_lymphoid_tissue	right
SRR834953_WSUDLCL2	WSUDLCL2	diffuse_large_Bcell_lymphoma	haematopoietic_and_lymphoid_tissue	right
SRR834954_Pfeiffer	PFEIFFER	diffuse_large_Bcell_lymphoma	haematopoietic_and_lymphoid_tissue	right
SRR834955_Pfeiffer	PFEIFFER	diffuse_large_Bcell_lymphoma	haematopoietic_and_lymphoid_tissue	right
SRR834956_Pfeiffer	PFEIFFER	diffuse_large_Bcell_lymphoma	haematopoietic_and_lymphoid_tissue	right
SRR834957_Pfeiffer	PFEIFFER	diffuse_large_Bcell_lymphoma	haematopoietic_and_lymphoid_tissue	right
SRR834961_Farage	WSUDLCL2	diffuse_large_Bcell_lymphoma	haematopoietic_and_lymphoid_tissue	wrong
SRR834962_Farage	WSUDLCL2	diffuse_large_Bcell_lymphoma	haematopoietic_and_lymphoid_tissue	wrong
SRR834963_Farage	BJAB	B_cell_lymphoma	lymph_node	wrong
SRR834964_SUDHL5	WSUDLCL2	diffuse_large_Bcell_lymphoma	haematopoietic_and_lymphoid_tissue	wrong
SRR834965_SUDHL5	WSUDLCL2	diffuse_large_Bcell_lymphoma	haematopoietic_and_lymphoid_tissue	wrong
SRR834966_SUDHL5	WSUDLCL2	diffuse_large_Bcell_lymphoma	haematopoietic_and_lymphoid_tissue	wrong
SRR834970_WSUDLCL2	WSUDLCL2	diffuse_large_Bcell_lymphoma	haematopoietic_and_lymphoid_tissue	right
SRR834971_WSUDLCL2	WSUDLCL2	diffuse_large_Bcell_lymphoma	haematopoietic_and_lymphoid_tissue	right
SRR834972_WSUDLCL2	WSUDLCL2	diffuse_large_Bcell_lymphoma	haematopoietic_and_lymphoid_tissue	right
